# Genomic characterization of a persistent, azole-resistant *C. parapsilosis* strain responsible for a hospital outbreak during the first COVID-19 wave

**DOI:** 10.1101/2024.11.11.622614

**Authors:** Michela Vumbaca, Gherard Batisti Biffignandi, Caterina Cavanna, Greta Bellinzona, Marta Corbella, Patrizia Cambieri, Johanna Rhodes, Jukka Corander, Fausto Baldanti, Davide Sassera

## Abstract

Yeasts belonging to the *Candida* genus typically reside on the mucosal surface and within the respiratory and gastrointestinal tract as commensals. Under conditions of host vulnerability, *they* can act as opportunistic pathogens, leading to various forms of candidiasis, including candidemia. Such infections can be particularly problematic when caused by isolates that exhibit resistance to antifungal drugs, which is becoming more prevalent in many regions.

One hundred and seven samples of *Candida* spp. were isolated from patients with candidemia in the hospital San Matteo in Pavia (Italy) over a period of 6 years, from 2015 to the first COVID wave in spring 2020. In order to understand the epidemiology of *Candida* infections in this hospital setting, the isolates were whole-genome sequenced which identified most as *C. parapsilosis* and *C. albicans*. Comparative genomics revealed that isolates of *C. albicans* were genomically diverse, indicating repeated introductions in the hospital from the community. *C. parapsilosis* isolates comprised two groups of highly similar isolates representing strains capable of long-term persistence in the hospital. All isolates of the main persistent group were resistant to fluconazole and presented variable levels of resistance to voriconazole and itraconazole, resulting from the Y132F substitution in erg11 and the N455D substitution in upc2. Interestingly, with the exception of the single isolate susceptible to both voriconazole and itraconazole, all the 61 isolates presented one unreported missense mutation in mrr1 (S1907C).
