## Supplemental material, figure and tables for "Genomic characterization of a persistent, azole-resistant *C. parapsilosis* strain responsible for a hospital outbreak during the first COVID-19 wave": Table_S1.xlsx

### Sheet: Foglio1
Table S1. Metadata and MIC values of the 107 Candida isolates from San Matteo Hospital, Pavia, Italy
Genome ID	Isolation Date	Species	Hospitalization Ward	Anidulafungin_MIC	Anidulafungin phenotype	Amphotericin B_MIC	Amphotericin B phenotype	Posaconazole_MIC	Posaconazole phenotype	5-Fluorocytosine_MIC	5-Fluorocytosine phenotype	Caspofungin_MIC	Caspofungin phenotype	Fluconazole_MIC	Fluconazole phenotype	Itraconazole_MIC	Itraconazole phenotype	Voriconazole_MIC	Voriconazole phenotype	Micafungin_MIC	Micafungin phenotype
35763_2_14	2019-06-27	Candida albicans	42 (Tropical Infectious Diseases Ward)	0.06	S	0.5	S	0.06	S	0.12	S	0.06	S	0.5	S	0.12	S	0.015	S	0.015	S
35763_2_19	2019-07-19	Candida albicans	32 (Coronary Intensive Care Unit)	0.12	S	1	S	0.06	S	0.06	S	0.12	S	0.25	S	0.06	S	0.015	S	0.008	S
35763_2_21	2019-07-21	Candida albicans	43 (General Medicine Ward 1 (Section 11))	0.015	S	0.5	S	0.03	S	0.06	S	0.015	S	0.25	S	0.06	S	0.008	S	0.015	S
35763_2_26	2019-08-05	Candida albicans	27 (Pulmonology Ward 2)	0.12	S	1	S	0.03	S	0.06	S	0.12	S	0.25	S	0.06	S	0.008	S	0.015	S
35763_2_28	2019-08-08	Candida albicans	32 (Cardiac Surgery Ward)	0.06	S	0.5	S	0.03	S	0.06	S	0.06	S	0.25	S	0.06	S	0.008	S	0.015	S
35763_2_35	2019-09-13	Candida albicans	43 (Nephrology Ward)	0.06	S	0.25	S	0.03	S	0.25	S	0.12	S	0.25	S	0.06	S	0.008	S	0.015	S
35763_2_36	2019-09-25	Candida albicans	43 (General Medicine Ward 2 (Section 19/19bis))	0.03	S	0.5	S	0.03	S	0.12	S	0.03	S	0.25	S	0.06	S	0.015	S	0.015	S
35763_2_37	2019-10-01	Candida albicans	43 (Anesthesia and Intensive Care Unit I)	0.12	S	0.5	S	0.03	S	0.12	S	0.06	S	0.25	S	0.12	S	0.015	S	0.015	S
35763_2_39	2019-10-08	Candida albicans	43 (General Medicine Ward 2 (Section 19/19bis))	0.03	S	0.5	S	0.03	S	0.5	S	0.06	S	0.25	S	0.12	S	0.008	S	0.015	S
35763_2_40	2019-10-14	Candida albicans	42 (Oncology Ward)	0.12	S	0.5	S	0.015	S	0.06	S	0.06	S	0.25	S	0.06	S	0.008	S	0.008	S
35763_2_44	2019-11-18	Candida albicans	43 (General Surgery Ward 2, Section C)	0.015	S	0.5	S	0.008	S	0.06	S	0.06	S	0.12	S	0.03	S	0.008	S	0.03	S
35763_2_45	2019-12-18	Candida albicans	43 (General Medicine Ward 2 (Section 19/19bis))	0.12	S	0.5	S	0.015	S	0.06	S	0.03	S	0.12	S	0.03	S	0.008	S	0.008	S
35763_2_46	2019-12-18	Candida albicans	43 (General Medicine Ward 1 (Section 11))	0.03	S	0.5	S	0.03	S	0.06	S	0.06	S	0.5	S	0.06	S	0.015	S	0.008	S
35763_2_49	2019-12-24	Candida albicans	43 (General Medicine Ward 2 (Section 19/19bis))	0.12	S	0.5	S	0.03	S	0.06	S	0.12	S	0.25	S	0.12	S	0.008	S	0.015	S
35763_2_5	2019-05-23	Candida albicans	42 (Infectious Diseases Ward)	0.015	S	0.5	S	0.03	S	0.06	S	0.03	S	0.25	S	0.06	S	0.008	S	0.008	S
35763_2_53	2019-12-25	Candida albicans	42 (Emergency Department Admission)	0.012	S	0.5	S	0.015	S	0.06	S	0.06	S	0.25	S	0.06	S	0.008	S	0.015	S
36186_2_34	2020-04-01	Candida albicans	43 (Anesthesia and Intensive Care Unit I)	0.015	S	0.5	S	0.015	S	0.06	S	0.03	S	0.25	S	0.03	S	0.008	S	0.015	S
36186_2_88	2019-03-04	Candida albicans	43 (Anesthesia and Intensive Care Unit I)	0.06	S	0.5	S	0.03	S	0.06	S	0.03	S	0.5	S	0.06	S	0.008	S	0.008	S
35763_2_31	2019-08-30	Candida glabrata	43 (Anesthesia and Intensive Care Unit I)	0.03	S	0.5	S	0.5	--	0.06	S	0.06	S	4	SDD	0.25	SDD	0.25	--	0.015	S
35763_2_50	2019-12-24	Candida glabrata	43 (General Medicine Ward 2 (Section 19/19bis)))	0.06	S	0.5	S	0.5	--	0.06	S	0.03	S	8	SDD	0.5	SDD	0.25	--	0.015	S
35763_2_12	2019-06-10	Candida glabrata	27 (Pulmonology Ward 1)	0.03	S	1	S	1	--	//	//	0.03	S	16	SDD	0.5	SDD	0.5	--	0.015	S
35763_2_13	2019-06-16	Candida norvegensis	14 (Hematology Bone Marrow Transplant Ward)	0.12	--	1	S	0.5	--	32	R	0.12	--	128	--	0.5	--	1	--	0.06	--
35763_2_1	2019-05-05	Candida parapsilosis	43 (Rheumatology Ward)	1	S	0.5	S	0.125	R	0.06	S	0.5	S	256	R	0.25	S-DD	1	R	1	S
35763_2_10	2019-06-08	Candida parapsilosis	43 (Anesthesia and Intensive Care Unit I)	1	S	0.5	S	0.06	S	0.06	S	0.5	S	256	R	0.12	S	0.5	I	1	S
35763_2_15	2019-07-04	Candida parapsilosis	32 (Cardiac Surgery Ward)	1	S	0.5	S	0.06	S	0.06	S	1	S	128	R	0.25	S-DD	0.5	I	1	S
35763_2_16	2019-07-06	Candida parapsilosis	32 (Anesthesia and Cardiopulmonary Resuscitation II Ward)	1	S	0.5	S	0.06	S	0.06	S	0.5	S	64	R	0.25	S-DD	0.5	I	1	S
35763_2_2	2019-05-15	Candida parapsilosis	42 (Tropical Infectious Diseases Ward)	1	S	0.5	S	0.125	R	0.06	S	1	S	256	R	0.25	S-DD	2	R	1	S
35763_2_29	2019-08-19	Candida parapsilosis	43 (General Medicine Ward 3 (Section 14))	2	S	0.5	S	0.06	S	0.06	S	0.5	S	1	S	0.12	S	0.03	S	2	S
35763_2_30	2019-08-19	Candida parapsilosis	43 (Neurosurgery Ward)	1	S	0.5	S	0.06	S	0.12	S	1	S	64	R	0.25	S-DD	0.5	I	1	S
35763_2_32	2019-09-09	Candida parapsilosis	43 (Anesthesia and Intensive Care Unit I)	1	S	0.5	S	0.125	R	0.12	S	1	S	128	R	0.25	S-DD	0.5	I	1	S
35763_2_33	2019-09-11	Candida parapsilosis	43 (Anesthesia and Intensive Care Unit I)	1	S	1	S	0.125	R	0.12	S	1	S	256	R	0.25	S-DD	1	R	2	S
35763_2_4	2019-05-20	Candida parapsilosis	43 (Anesthesia and Intensive Care Unit I)	1	S	1	S	0.125	R	0.12	S	0.5	S	128	R	0.25	S-DD	1	R	1	S
35763_2_42	2019-10-29	Candida parapsilosis	43 (General Medicine Ward 3 (Section 14))	2	S	0.5	S	0.03	S	0.06	S	0.25	S	0.5	S	0.06	S	0.008	S	1	S
35763_2_43	2019-11-11	Candida parapsilosis	43 (Anesthesia and Intensive Care Unit I)	1	S	0.5	S	0.06	S	0.06	S	1	S	32	R	0.25	S-DD	0.5	I	2	S
35763_2_48	2019-12-20	Candida parapsilosis	42 (Infectious Diseases Ward)	1	S	0.25	S	0.06	S	0.12	S	0.5	S	1	S	0.12	S	0.03	S	1	S
35763_2_51	2019-12-24	Candida parapsilosis	32 (Anesthesia and Cardiopulmonary Resuscitation II Ward)	2	S	0.5	S	0.125	R	0.12	S	1	S	256	R	0.25	S-DD	2	R	2	S
35763_2_6	2019-05-21	Candida parapsilosis	32 (Anesthesia and Cardiopulmonary Resuscitation II Ward)	1	S	0.50	S	0.015	S	0.06	S	0.25	S	0.25	S	0.03	S	0.008	S	1	S
35763_2_7	2019-05-23	Candida parapsilosis	43 (Anesthesia and Intensive Care Unit I)	1	S	0.5	S	0.06	S	0.06	S	1	S	256	R	0.25	S-DD	0.5	I	1	S
35763_2_8	2019-05-29	Candida parapsilosis	43 (Anesthesia and Intensive Care Unit I)	2	S	0.5	S	0.125	R	0.12	S	1	S	256	R	0.25	S-DD	1	R	2	S
35763_2_9	2019-06-02	Candida parapsilosis	43 (Generale Surgey Ward 1, Section A)	1	S	0.5	S	0.06	S	0.12	S	0.5	S	16	R	0.12	S	0.12	S	1	S
36186_2_11	2020-02-15	Candida parapsilosis	43 (Urology Ward)	1	S	0.5	S	0.06	S	0.06	S	0.5	S	64	R	0.12	S	0.5	I	1	S
36186_2_12	2020-02-18	Candida parapsilosis	43 (Neurosurgery Ward)	1	S	0.5	S	0.06	S	0.06	S	0.5	S	32	R	0.12	S	0.5	I	1	S
36186_2_14	2020-02-29	Candida parapsilosis	43 (General Surgery Ward 2, Section C)	1	S	0.5	S	0.06	S	0.06	S	0.5	S	64	R	0.25	S-DD	0.5	I	1	S
36186_2_19	2020-03-13	Candida parapsilosis	43 (Anesthesia and Intensive Care Ward 1 c/o Recovery room)	1	S	0.5	S	0.06	S	0.06	S	0.5	S	64	R	0.25	S-DD	0.5	I	1	S
36186_2_20	2020-03-12	Candida parapsilosis	43 (Anesthesia and Intensive Care Unit I)	1	S	0.5	S	0.06	S	0.06	S	0.5	S	64	R	0.25	S-DD	0.5	I	1	S
36186_2_24	2020-03-19	Candida parapsilosis	42 (Tropical Infectious Diseases Ward)	1	S	0.5	S	0.06	S	0.06	S	0.5	S	64	R	0.12	S	0.5	I	1	S
36186_2_25	2020-03-21	Candida parapsilosis	32 (Anesthesia and Cardiopulmonary Resuscitation II Ward)	1	S	0.5	S	0.06	S	0.06	S	1	S	256	R	0.12	S	1	R	1	S
36186_2_3	2020-01-12	Candida parapsilosis	43 (General Medicine Ward 2 (Section 19/19bis))	2	S	0.5	S	0.06	S	0.12	S	1	S	1	S	0.12	S	0.03	S	2	S
36186_2_31	2020-03-28	Candida parapsilosis	42 (Subintensive c/o Infectious Diseases Ward)	1	S	1	S	0.125	R	0.12	S	0.5	S	128	R	0.25	S-DD	1	R	1	S
36186_2_33	2020-03-31	Candida parapsilosis	42 (Subintensive c/o Infectious Diseases Ward)	1	S	0.5	S	0.125	R	0.12	S	0.5	S	64	R	0.25	S-DD	0.5	I	1	S
36186_2_35	2020-04-12	Candida parapsilosis	43 (Anesthesia and Intensive Care Unit I)	1	S	0.5	S	0.125	R	0.12	S	0.5	S	64	R	0.25	S-DD	1	R	1	S
36186_2_36	2020-04-03	Candida parapsilosis	32 (Anesthesia and Cardiopulmonary Resuscitation II Ward)	1	S	0.5	S	0.06	S	0.12	S	1	S	64	R	0.25	S-DD	1	R	2	S
36186_2_37	2020-04-02	Candida parapsilosis	32 (Anesthesia and Cardiopulmonary Resuscitation II Ward)	1	S	0.5	S	0.06	S	0.12	S	0.5	S	64	R	0.25	S-DD	0.5	I	1	S
36186_2_4	2020-01-12	Candida parapsilosis	42 (Emergency Department Admission)	2	S	0.5	S	0.06	S	0.12	S	0.5	S	2	S	0.06	S	0.03	S	2	S
36186_2_41	2020-04-03	Candida parapsilosis	42 (Subintensive c/o Infectious Diseases Ward)	1	S	0.5	S	0.06	S	0.12	S	0.5	S	128	R	0.25	S-DD	1	R	1	S
36186_2_42	2020-04-03	Candida parapsilosis	42 (Subintensive c/o Infectious Diseases Ward)	1	S	0.5	S	0.06	S	0.06	S	0.5	S	64	R	0.12	S	0.5	I	1	S
36186_2_44	2020-04-06	Candida parapsilosis	29 (Intensive Care Unit, Lombardy Region c/o Pavilion 29)	1	S	0.5	S	0.125	R	0.12	S	0.5	S	128	R	0.25	S-DD	1	R	1	S
36186_2_45	2020-04-06	Candida parapsilosis	43 (Anesthesia and Intensive Care Unit I)	1	S	0.5	S	0.125	R	0.12	S	1	S	128	R	0.25	S-DD	1	R	1	S
36186_2_46	2020-04-07	Candida parapsilosis	32 (Anesthesia and Cardiopulmonary Resuscitation II Ward)	1	S	0.5	S	0.06	S	0.12	S	0.5	S	128	R	0.12	S	0.5	I	1	S
36186_2_47	2020-04-09	Candida parapsilosis	32 (Anesthesia and Cardiopulmonary Resuscitation II Ward)	1	S	0.25	S	0.06	S	0.06	S	0.5	S	64	R	0.12	S	0.5	I	1	S
36186_2_48	2020-04-13	Candida parapsilosis	42 (Subintensive c/o Infectious Diseases Ward)	1	S	0.5	S	0.06	S	0.06	S	0.5	S	32	R	0.12	S	0.5	I	1	S
36186_2_49	2020-04-14	Candida parapsilosis	43 (Anesthesia and Intensive Care Unit I)	1	S	0.5	S	0.125	R	0.12	S	0.5	S	128	R	0.25	S-DD	1	R	1	S
36186_2_5	2020-01-20	Candida parapsilosis	32 (Anesthesia and Cardiopulmonary Resuscitation II Ward)	2	S	0.5	S	0.125	R	0.12	S	1	S	128	R	0.25	S-DD	1	R	2	S
36186_2_50	2020-04-16	Candida parapsilosis	43 (Anesthesia and Intensive Care Unit I)	1	S	0.5	S	0.06	S	0.12	S	1	S	64	R	0.25	S-DD	0.5	I	1	S
36186_2_51	2015-01-27	Candida parapsilosis	43 (Anesthesia and Intensive Care Unit I)	2	S	0.25	S	0.06	S	0.12	S	0.25	S	1	S	0.06	S	0.03	S	1	S
36186_2_55	2016-09-19	Candida parapsilosis	42 (Oncology Ward)	2	S	1	S	0,015	S	2	S	0.5	S	1	S	0.06	S	0,015	S	2	S
36186_2_57	2016-09-30	Candida parapsilosis	42 (Infectious Diseases Ward)	2	S	0.5	S	0.06	S	0.5	S	1	S	1	S	0.12	S	0.015	S	2	S
36186_2_58	2017-06-26	Candida parapsilosis	42 (Oncology Ward)	2	S	0.5	S	0.015	S	0.12	S	0.25	S	0.25	S	0.03	S	0.008	S	2	S
36186_2_6	2020-01-26	Candida parapsilosis	43 (Otorhinolaryngology Ward)	2	S	0.5	S	0.03	S	0.06	S	0.5	S	1	S	0.12	S	0.015	S	2	S
36186_2_60	2017-12-13	Candida parapsilosis	43 (Anaesthesia and Intensive Care Unit II)	2	S	0.5	S	0.008	S	0.06	S	0.5	S	0.25	S	0.03	S	0.008	S	2	S
36186_2_62	2018-01-11	Candida parapsilosis	43 (General Surgery Ward 2, Section C)	1	S	0.5	S	0.06	S	0.06	S	0.5	S	128	R	0.25	S-DD	1	R	1	S
36186_2_63	2018-01-28	Candida parapsilosis	43 (Anesthesia and Intensive Care Unit I)	1	S	0.5	S	0.03	S	0.12	S	0.5	S	64	R	0.12	S	1	R	1	S
36186_2_65	2018-05-08	Candida parapsilosis	42 (Tropical Infectious Diseases Ward)	0.5	S	0.25	S	0.03	S	0.12	S	0.5	S	64	R	0.06	S	0.5	I	0.5	S
36186_2_66	2018-05-09	Candida parapsilosis	43 (Anaesthesia and Intensive Care Unit II)	1	S	0.5	S	0.03	S	0.06	S	0.5	S	32	R	0.06	S	0.25	I	1	S
36186_2_67	2018-06-23	Candida parapsilosis	43 (Anaesthesia and Intensive Care Unit II)	1	S	0.5	S	0.06	S	0.06	S	1	S	>256	R	0.12	S	8	R	1	S
36186_2_68	2018-06-21	Candida parapsilosis	32 (Anesthesia and Cardiopulmonary Resuscitation II Ward)	1	S	0.5	S	0.03	S	0.06	S	1	S	128	R	0.12	S	1	R	1	S
36186_2_69	2018-06-24	Candida parapsilosis	32 (Anesthesia and Cardiopulmonary Resuscitation II Ward)	1	S	0.5	S	0.06	S	0.12	S	0.5	S	32	R	0.12	S	0.5	I	1	S
36186_2_7	2020-01-28	Candida parapsilosis	32 (Anesthesia and Cardiopulmonary Resuscitation II Ward)	1	S	0.25	S	0.03	S	0.06	S	0.5	S	64	R	0.06	S	0.5	I	1	S
36186_2_70	2018-08-17	Candida parapsilosis	43 (Anaesthesia and Intensive Care Unit II)	1	S	0.5	S	0.06	S	0.06	S	0.5	S	64	R	0.12	S	0.5	I	1	S
36186_2_71	2018-08-17	Candida parapsilosis	43 (Neurosurgery Ward)	1	S	0.5	S	0.06	S	0.06	S	0.5	S	64	R	0.12	S	0.5	I	1	S
36186_2_72	2018-09-07	Candida parapsilosis	43 (Anesthesia and Intensive Care Unit I)	1	S	0.5	S	0.06	S	0.12	S	0.5	S	128	R	0.12	S	1	R	1	S
36186_2_73	2018-09-15	Candida parapsilosis	43 (General Surgery Ward 2, Section D)	1	S	0.5	S	0.125	R	0.06	S	1	S	256	R	0.25	S-DD	1	R	1	S
36186_2_74	2018-09-16	Candida parapsilosis	43 (Anesthesia and Intensive Care Unit I)	1	S	0.5	S	0.125	R	0.12	S	1	S	256	R	0.25	S-DD	2	R	1	S
36186_2_75	2018-10-09	Candida parapsilosis	27 (Pulmonology Ward 2)	2	S	0.5	S	0.03	S	0.06	S	1	S	0.5	S	0.06	S	0.015	S	2	S
36186_2_76	2018-10-13	Candida parapsilosis	43 (General Surgery Ward 2, Section D)	1	S	0.5	S	0.06	S	0.06	S	1	S	64	R	0.12	S	0.5	I	1	S
36186_2_77	2018-10-31	Candida parapsilosis	32 (Anesthesia and Cardiopulmonary Resuscitation II Ward)	1	S	0.5	S	0.06	S	0.06	S	1	S	64	R	0.12	S	0.5	I	1	S
36186_2_78	2018-10-18	Candida parapsilosis	32 (Cardiac Surgery Ward)	1	S	0.5	S	0.125	R	0.12	S	1	S	256	R	0.25	S-DD	1	R	1	S
36186_2_79	2018-11-01	Candida parapsilosis	43 (Neurosurgery Ward)	1	S	0.5	S	0.125	R	0.12	S	1	S	128	R	0.25	S-DD	1	R	2	S
36186_2_80	2018-11-10	Candida parapsilosis	43 (Anesthesia and Intensive Care Unit I)	2	S	0.5	S	0.125	R	0.12	S	1	S	64	R	0.25	S-DD	0.5	I	2	S
36186_2_82	2018-12-29	Candida parapsilosis	27 (Pulmonology Ward 2)	1	S	0.25	S	0.06	S	0.06	S	0.5	S	64	R	0.25	S-DD	0.25	I	1	S
36186_2_83	2019-01-15	Candida parapsilosis	43 (Anesthesia and Intensive Care Unit I)	1	S	0.5	S	0.06	S	0.06	S	0.5	S	128	R	0.12	S	0.5	I	1	S
36186_2_85	2019-01-23	Candida parapsilosis	43 (Anesthesia and Intensive Care Unit I)	1	S	0.5	S	0.125	R	0.12	S	0.5	S	128	R	0.25	S-DD	1	R	1	S
36186_2_86	2019-01-30	Candida parapsilosis	43 (Anesthesia and Intensive Care Unit I)	1	S	0.5	S	0.125	R	0.12	S	0.5	S	128	R	0.25	S-DD	1	R	1	S
36186_2_87	2019-02-22	Candida parapsilosis	43 (Stroke Ward)	2	S	0.5	S	0.125	R	0.12	S	1	S	256	R	0.25	S-DD	1	R	2	S
36186_2_89	2019-03-11	Candida parapsilosis	43 (Anesthesia and Intensive Care Unit I)	1	S	0.5	S	0.125	R	0.12	S	0.5	S	>256	R	0.25	S-DD	2	R	1	S
36186_2_9	2020-02-04	Candida parapsilosis	42 (Emergency Department Admission)	1	S	0.5	S	0.03	S	0.12	S	0.25	S	0.5	S	0.12	S	0.008	S	1	S
36186_2_90	2019-03-17	Candida parapsilosis	32 (Anesthesia and Cardiopulmonary Resuscitation II Ward)	2	S	0.5	S	0.125	R	0.12	S	1	S	256	R	0.25	S-DD	1	R	2	S
36186_2_91	2019-03-18	Candida parapsilosis	43 (Anesthesia and Intensive Care Unit I)	4	I	0.5	S	0.06	S	0.12	S	1	S	1	S	0.12	S	0.03	S	4	I
36186_2_92	2019-03-25	Candida parapsilosis	43 (Anesthesia and Intensive Care Unit I)	2	S	1	S	0.06	S	0.25	S	0.5	S	0.5	S	0.12	S	0.015	S	1	S
36186_2_93	2019-03-30	Candida parapsilosis	43 (Generale Surgey Ward 1, Section A)	2	S	1	S	0.06	S	0.25	S	0.5	S	0.5	S	0.12	S	0.015	S	2	S
36186_2_94	2019-04-05	Candida parapsilosis	42 (Emergency Department Admission)	2	S	0.5	S	0.06	S	0.06	S	0.5	S	0.5	S	0.06	S	0.015	S	2	S
36186_2_95	2019-04-24	Candida parapsilosis	27 (Pulmonology Ward 2)	1	S	1	S	0.12	R	0.12	S	1	S	128	R	0.25	S-DD	1	R	2	S
36186_2_96	2019-04-10	Candida parapsilosis	43 (Generale Surgey Ward 1, Section A)	2	S	1	S	0,06	S	0,12	S	0,5	S	0,5	S	0,12	S	0,015	S	2	S
35763_2_41	2019-10-16	Candida rugosa	29 (Orthopedics and Traumatology Ward)	0.25	--	1	S	0.06	--	0.25	S	0.5	--	4	--	0.12	--	0.06	--	0.125	--
35763_2_27	2019-08-06	Candida orthopsilosis	43 (General Medicine Ward 2 (Section 19/19bis))	1	--	0.5	S	0.125	--	0.12	S	0.5	--	64	--	0.5	--	1	--	1	--
35763_2_47	2019-12-22	Candida orthopsilosis	42 (Tropical Infectious Diseases Unit)	1	--	0.5	S	0.125	--	0.25	S	0.5	--	1	--	0.12	--	0.03	--	1	--
36186_2_56	2016-08-19	Candida orthopsilosis	43 (General Medicine Ward 2 (Section 19/19bis))	2	--	0.25	S	0.015	--	0.12	S	0.5	--	0.5	--	0.03	--	0.008	--	2	--
-- : Data not present to determine clinical breakpoints.
//: MIC value not present
