## Supplemental material, figure and tables for "Genomic characterization of a persistent, azole-resistant *C. parapsilosis* strain responsible for a hospital outbreak during the first COVID-19 wave": Table_S2.xlsx

### Sheet: Candida parapsilosis SRR reads
Table S2. Publicy availabe isolates Candida parapsilosis used to produce the phylogenby present in figure 3
Isolate	Country of origin	Year of collection	BioProject	Reference
SRR17522858	France		PRJNA795920	Bergin et al. 2022
SRR17522862	France		PRJNA795920	Bergin et al. 2022
SRR17522868	France		PRJNA795920	Bergin et al. 2022
SRR17522869	USA		PRJNA795920	Bergin et al. 2022
SRR27723430	USA	2021	PRJNA1068541	Misas et al. 2024
SRR27794427	China		PRJNA1068185	Zhai et al. 2024
SRR27794463	China		PRJNA1068185	Zhai et al. 2024
SRR27794481	China		PRJNA1068185	Zhai et al. 2024
SRR27794504	USA		PRJNA1068185	Zhai et al. 2024
SRR27794395	Ireland		PRJNA1068185	Zhai et al. 2024
SRR27794392	Ireland		PRJNA1068185	Zhai et al. 2024
SRR14902726	Spain	2009	PRJNA741085	Guinea et al. 2021
SRR14902717	Spain	2008	PRJNA741085	Guinea et al. 2021
ERR10044419	Portugal	2017	PRJEB45360	Pinto et al. 2022
ERR10044430	Portugal	2017	PRJEB45360	Pinto et al. 2022
SRR29203876	Turkey	2022	PRJNA1117439	Daneshnia et al. 2024
SRR29203879	Turkey	2022	PRJNA1117439	Daneshnia et al. 2024
SRR23021029	Turkey	2019	PRJNA921967	Daneshnia et al. 2023
SRR25357642	Germany	2022	PRJNA996760	Brassington et al. 2024
SRR25357665	Germany	2020	PRJNA996760	Brassington et al. 2024
SRR25357659	Germany	2020	PRJNA996760	Brassington et al. 2024
SRR12595038	Kuwait		PRJNA661583	Asadzadeh et al. 2021
SRR12595039	Kuwait		PRJNA661583	Asadzadeh et al. 2021
SRR12595040	Kuwait		PRJNA661583	Asadzadeh et al. 2021
SRR11249109	Malaysia	2019	PRJNA610714	Yamin et al. 2022
SRR11249110	Malaysia	2019	PRJNA610714	Yamin et al. 2022
SRR10147628	Puerto Rico		PRJNA563885	Ola et al. 2020
SRR12969472	Puerto Rico		PRJNA664290	Chew et al. 2021
SRR25916001	Canada	2018	PRJNA592373	De Luca et al. 2022
SRR25916016	Canada	2018	PRJNA592373	De Luca et al. 2022
SRR21232436	South Korea	2021	PRJNA872778	Kim et al. 2022
SRR21232438	South Korea	2020	PRJNA872778	Kim et al. 2022
SRR17522848	United Kingdom		PRJNA795920	Zhai et al. 2024
SRR29413523	United Kingdom		PRJNA1124071	-

### Sheet: Candida albicans SRR reads
Table S2. Publicy availabe isolates Candida albicans used to produce the phylogenby present in figure 2
Isolate	Country of origin	Year of collection	BioProject	Reference
SRR6669848	France	2002	PRJNA432884	Ropars et al. 2018
SRR6669853	South Korea	2007	PRJNA432884	Ropars et al. 2018
SRR6669855	South Korea	2007	PRJNA432884	Ropars et al. 2018
SRR6669858	French Guiana	2006	PRJNA432884	Ropars et al. 2018
SRR6669867	Madagascar	1993	PRJNA432884	Ropars et al. 2018
SRR6669868	Angola	1993	PRJNA432884	Ropars et al. 2018
SRR6669870	Madagascar	1993	PRJNA432884	Ropars et al. 2018
SRR6669877	Brazil	2008	PRJNA432884	Ropars et al. 2018
SRR6669881	Brazil	2008	PRJNA432884	Ropars et al. 2018
SRR6669882	Brazil	2008	PRJNA432884	Ropars et al. 2018
SRR6669885	Italy	2009	PRJNA432884	Ropars et al. 2018
SRR6669886	Angola	1993	PRJNA432884	Ropars et al. 2018
SRR6669890	Italy	2008	PRJNA432884	Ropars et al. 2018
SRR6669915	Belgium	2005	PRJNA432884	Ropars et al. 2018
SRR6669916	Niger	2007	PRJNA432884	Ropars et al. 2018
SRR6669922	Belgium	2005	PRJNA432884	Ropars et al. 2018
SRR6669930	Senegal	2011	PRJNA432884	Ropars et al. 2018
SRR6669932	Senegal	2011	PRJNA432884	Ropars et al. 2018
SRR6669933	Senegal	2011	PRJNA432884	Ropars et al. 2018
SRR6669936	Morocco	2009	PRJNA432884	Ropars et al. 2018
SRR6669937	Morocco	2009	PRJNA432884	Ropars et al. 2018
SRR6669954	United Kingdom	2012	PRJNA432884	Ropars et al. 2018
SRR6669957	South Korea	2007	PRJNA432884	Ropars et al. 2018
SRR6669966	Morocco	2009	PRJNA432884	Ropars et al. 2018
SRR6669975	United Kingdom	2012	PRJNA432884	Ropars et al. 2018
SRR6669996	United Kingdom	2012	PRJNA432884	Ropars et al. 2018
SRR6670002	India	2013	PRJNA432884	Ropars et al. 2018
SRR6670003	India	2013	PRJNA432884	Ropars et al. 2018
SRR6670005	Niger	2007	PRJNA432884	Ropars et al. 2018
SRR6670008	Niger	2007	PRJNA432884	Ropars et al. 2018
SRR6670010	USA	1984	PRJNA432884	Ropars et al. 2018
SRR6670011	France	2002	PRJNA432884	Ropars et al. 2018
SRR6670015	France	2002	PRJNA432884	Ropars et al. 2018
SRR6670016	India	2012	PRJNA432884	Ropars et al. 2018
SRR6670017	India	2012	PRJNA432884	Ropars et al. 2018
SRR6670024	China	2014	PRJNA432884	Ropars et al. 2018
SRR6670025	China	2014	PRJNA432884	Ropars et al. 2018
SRR6670028	China	2014	PRJNA432884	Ropars et al. 2018
